# Absolute Quantification of Microbiota in Shotgun Sequencing Using Host Cells or Spike-Ins

**DOI:** 10.1101/2023.08.23.554046

**Authors:** Andrew Wallace, Hong Ling, Sean Gatenby, Seren Pruden, Catherine Neeley, Chad Harland, Christine Couldrey

## Abstract

**Background:** An ongoing challenge for DNA sequencing of samples containing microorganisms is the ability to meaningfully compare different samples and to connect the results back to clinically relevant disease states. The reads of DNA sequence from each sample do not, in and of themselves, give sufficient information to calculate the absolute abundances of each observed organism. Using relative abundances alone is insufficient to determine whether absolute abundances have increased or decreased in the organisms of interest from one sample to the next. This is a well-studied problem in 16S sequencing, but solutions in shotgun sequencing are lacking. Here we show how spike-ins can be used in shotgun sequencing to calculate absolute abundances of organisms present. We also propose the use of the host cells already in the sample as an alternative calculation method. Mammalian host cells are typically of sufficient size that they can be easily and cheaply counted prior to sequencing by a variety of methods and combining this with sequencing data provides sufficient information to calculate the absolute abundances of microbial organisms.

**Results:** Microbial abundances in the samples calculated via this method were consistent with manufacturer-stated values of microbial communities, with qPCR, and with our method tested against itself with regard the spike-in and host-cell based options. *R*^2^ values on the log_10_ scale in these tests ranged from 0.85 to 0.98, and the log_10_-RMSE ranged from 0.1 to 0.7.

**Conclusions:** The proposed method can consistently calculate absolute microbial abundances to within an order of magnitude. Both versions of the method, where spike-ins are added to the samples, or where host cells in the sample are counted, are viable. Calculating absolute abundances allows for direct comparisons to be made between different samples. If disease-thresholds have been identified, absolute abundances can quantify disease states.
