## Supplementary data tables for "Absolute Quantification of Microbiota in Shotgun Sequencing Using Host Cells or Spike-Ins"

### Sheet: BulkMilkSamples
Sample_ID	Host_Cell_Count_per_ml_(SCC)	Total_reads	Bos_taurus_reads	Bacterial_reads_excluding_spike-in_species	Staphylococcus_aureus_reads	Streptococcus_uberis_reads	Imechtella_halotolerans_reads_(spike-in)	Allobacillus_haltolerans_reads_(spike-in)
LAA401	248	8082946	6573263	1432.04	0	133	1241	1084
LAA402	214	12543054	10463635	758.742	16	7	1670	1759
LAA403	245	9028052	7349355	1024.89	6	486	1225	1298
LAA405	86	18539936	15553579	472.691	42	1	15784	14109
LAA406	42	14105114	11713361	322.567	32	2	15929	18210
LAA407	105	17374046	14725752	3077.24	10	2285	8425	6332
LAA408	68	17270862	14156832	126228	70	19	10129	7643
LAA409	188	13322640	11149472	2956.55	9	1805	2189	2619
LAA410	139	14145409	11318235	831.571	119	149	4708	4465
LAA411	121	16285103	13544896	1169.47	10	99	6573	5244
LAA413	125	15040819	12562659	710.914	0	14	7951	6008
LAA414	76	16742259	14042142	2937.08	9	0	9348	4348
LAA416	83	16191323	13435609	743.774	1	14	11807	8867
LAA417	84	15505720	12780817	1335.81	20	59	16558	14164
LAA418	62	15105748	12348473	9158.94	13	24	13071	10843
LAA419	43	15533231	12745276	2783.74	1	15	27162	21779
LAA420	79	15367271	12735619	1209.18	4	0	9985	7847
LAA421	62	14843340	12219455	2465	3	1	16242	13793
LAA422	54	14326756	11874629	669.031	1	4	15469	13373
LAA423	53	15715218	13027611	1059.53	0	3	12758	10718
LAA424	143	10481553	8547543	714.243	19	379	2946	2571
LAA425	210	9138295	7426372	611.746	16	137	1518	1490
LAA426	131	18026369	15144370	3332.39	0	122	9114	6945
LAA427	128	13149975	11112077	1892.16	901	58	5296	4590
LAA428	103	13918577	11626321	167.466	13	32	5464	4836
LAA429	114	6958699	5586906	644.612	3	4	2083	1788
LAA430	117	12420939	10150600	519.748	13	24	4507	3838
LAA431	98	18050728	14781413	1125.39	101	1	10412	8801
LAA432	216	9567262	7895163	193.771	45	21	2986	2554
LAA433	65	17616002	14521356	6999.06	0	25	14821	13211
LAA434	183	17491516	14412494	1201.41	117	45	5602	4824
LAA435	71	19696135	16057594	749.369	20	9	15163	11421
LAA436	115	16000364	13327110	511.705	1	110	6086	5043
LAA437	79	14021753	11826928	1685.64	12	8	12449	10540
LAA438	49	16197197	13316574	881.401	0	27	15765	12337
LAA439	129	12001617	9957838	1211.39	12	20	3126	3139
LAA440	101	11652170	9498365	27257.3	2	1527	9190	7835
LAA441	149	13701801	11542964	715.152	242	9	8007	7131
LAA442	97	28381120	23075405	2043.25	0	32	22786	18676
LAA443	124	17430707	14412287	134.853	13	0	13858	10829
LAA444	214	14693121	12310384	2233.29	28	101	4993	3982
LAA445	101	18043939	14965984	1229.18	13	783	14053	10889
LAA446	152	10469982	8671607	6330.72	53	10	4547	3643
LAA447	158	14368601	11935713	14649.3	9	12627	8566	6707
LAA448	162	11572812	9571511	2761.22	8	1967	5148	4218
LAA449	76	16015039	13404059	1261.35	76	4	16943	15370
LAA450	122	14628034	12128694	942.456	18	239	5624	4478
LAA451	64	18208098	14751963	1575.49	31	7	15541	12875
LAA452	72	18951838	15533711	1212.95	0	289	25997	21736
LAA453	182	20366056	16804119	1976.62	4	11	12779	10600
LAA454	118	11607714	9365918	199.902	0	0	3340	3145
LAA455	126	15492382	12588423	259407	3	58	6589	6580
LAA456	193	7104680	5794760	2136.69	38	104	1803	1555
LAA457	156	13921855	11581192	1274.11	5	938	6196	4712
LAA458	192	13441524	11131254	1356.4	8	574	3370	2745
LAA459	147	18385406	15035643	223.558	11	6	8262	5833
LAA460	137	15749908	13054913	13513	1	8198	6382	5284
LAA461	168	13465115	11218974	1131.56	9	66	6241	6033
LAA462	184	12761075	10617656	881.366	4	0	4996	3977
LAA463	82	13184174	11074639	6831.61	20	3944	10145	11003
LAA464	165	10040313	8272385	355.881	0	62	2824	2649
LAA465	126	16487043	13386662	616.431	6	30	7838	5854
LAA466	251	10210382	8191321	3789.87	5	2879	1747	1627
LAA467	271	9652859	7826520	205.375	25	8	1642	1467
LAA468	200	15775800	12938730	2282.39	2	1459	7328	5713
LAA469	116	33181731	27021488	24998.9	164	38	25802	18562
LAA470	82	16204397	13521676	987.273	5	22	8042	6870
LAA471	97	13991954	11729059	3995.2	30	26	4929	7271
LAA472	149	11621886	9571831	853.362	20	43	4855	3732
LAA473	166	12977969	10804036	1220.25	7	210	4479	4465
LAA474	130	18168320	14893395	1354.95	2	1088	10484	7777
LAA475	147	16662620	13989885	664.942	3	153	8066	6502
LAA476	281	9078756	7370172	592.011	33	61	1969	1704
LAA477	69	14198143	11718179	2777.33	0	37	20451	14554
LAA478	63	18071533	14900102	19041.8	63	13	15270	12857
LAA479	100	12135955	10010014	1025.73	13	91	5320	5434
LAA480	120	11729981	9798797	1007.66	35	35	3884	3921
LAA481	52	35016002	29057463	2322.5	3	23	27771	21130
LAA482	204	11024844	8998361	901.034	1	129	3214	2328
LAA483	153	11732425	9661014	593.16	32	15	4599	3750
LAA484	90	16099174	13071030	278.79	15	5	11838	8580
LAA485	89	7963175	6451496	1724.81	7	30	2580	2359
LAA486	73	15892818	13256148	231.077	16	15	9562	7213
LAA487	54	12005918	10031948	907.199	9	2	8863	7514
LAA489	73	11704545	9745111	1357.16	5	3	5131	5279
LAA490	49	14318651	11801919	1003.21	4	2	18435	14427
LAA491	205	9969323	8269208	1013.07	185	229	2984	2840
LAA492	128	9733443	7951583	711.782	13	114	3730	3421
LAA493	172	8112413	6529101	412.396	13	3	1565	1300
LAA494	128	12710630	10519887	480.997	0	10	5559	4415
LAA501	78	11664601	9619170	1182.32	0	4	5241	5152
LAA502	175	8552706	6982453	971.141	0	401	1814	1858
LAA503	84	12621263	10529051	786.18	12	12	9652	9685
LAA504	113	11114544	8931102	12461.6	166	200	4431	4785
LAA505	152	10593379	8790672	330.747	12	37	3845	3721
LAA506	57	10793419	8969440	769.65	3	3	9024	8937
LAA507	122	7483602	6029011	614.095	29	6	4031	4147
LAA508	263	7982753	6731231	1351.86	423	107	1539	1796
LAA509	97	11634178	9750555	3502.55	3	2840	11393	10876
LAA510	148	9713251	7978326	505.819	9	9	2759	2671
LAA511	78	13440909	11054034	377.434	24	4	13460	12668
LAA512	101	16869779	13957794	2449.32	9	687	9042	9260
LAA513	64	23163117	18685672	1534.32	6	3	21912	20460
LAA514	162	15513944	12898335	2041.46	14	1457	8643	8337
LAA515	59	14428394	11198050	2090.24	0	3	5160	6233
LAA516	257	10323030	8358701	3215.29	33	1572	2359	2555
LAA517	86	17135481	14290945	3283.42	6	14	15294	15201
LAA518	119	11251635	9188563	280.58	3	4	5957	5805
LAA519	204	10970588	9051875	1218.37	47	168	4045	3800
LAA521	224	10686772	8838620	967.918	29	111	3920	3818
LAA522	97	16990886	14261783	1457.31	182	75	8800	8901
LAA523	141	11121343	9303462	2589.37	103	78	5030	4864
LAA524	69	15317878	13003963	2545.07	25	312	18190	16819
LAA525	134	16948434	14224680	205.922	4	157	15837	15594
LAA526	104	8498088	7042472	1821.51	4	24	6566	5510
LAA527	137	16690658	14073341	1121.98	62	10	9195	8853
LAA528	255	8239638	6922274	1832.81	7	10	2735	2658
LAA529	97	13637671	11111765	82.5885	8	16	10604	12298
LAA530	83	15263827	12948801	690.193	253	19	15042	13681
LAA531	101	14473768	11907028	7987.19	13	6290	16402	14670
LAA533	99	8998019	7622258	396.109	5	73	6736	6398
LAA534	175	17713411	14984805	537.229	4	129	10445	10021
LAA535	170	9636231	8079230	3230.06	21	14	3034	3649
LAA536	212	8764546	7366187	1822.7	12	0	2308	3171
LAA538	90	14220988	11883805	1028.49	11	26	17145	18338
LAA539	120	11300784	9305844	1512.04	9	299	2879	3122
LAA541	60	10392423	8397171	6091.24	1	466	9494	8635
LAA542	129	11559742	9620706	2545.1	0	1942	6328	6729
LAA544	120	18196363	14892038	1032.34	11	11	5605	5804
LAA545	121	20395864	17248027	919.086	13	20	15553	15296
LAA546	141	12681529	10593861	1304.65	46	7	5539	5390
LAA547	229	15504421	12697773	1698.52	12	30	2092	2143
LAA548	87	11213510	9373379	6254.08	3	750	9599	9143
LAA549	121	14793740	11789802	3808.5	6	44	3654	3851
LAA550	137	15134314	12651994	1050.83	14	25	7826	7615
LAA551	114	16424834	13775463	865.034	1	13	12833	12405
LAA552	51	45528423	37381932	1334.64	10	0	35872	31191
LAA553	116	12730732	10673257	789.334	1	373	4456	5265
LAA554	93	45223844	36606477	12717.2	25	5398	18225	23125
LAA555	49	28218053	22943393	2751.61	2	16	55816	54825
LAA556	181	14430716	11957432	1702.75	267	688	6490	6707
LAA557	254	13462868	11074727	3221.54	11	1176	2661	4295
LAA558	208	17282970	14215347	1821.51	33	17	4564	7524
LAA559	421	8548116	6956410	4284.83	1276	2048	316	305
LAA560	211	46775726	37957091	4438.84	0	170	17741	17419
LAA561	145	17217637	14227789	796.59	30	13	7510	7356
LAA562	152	10858056	8938844	862.779	1	78	4198	4120
LAA563	114	23744098	18764869	2726.18	35	27	8997	9105
LAA564	191	7710545	6026993	199139	17	1400	1729	1594
LAA565	231	12568886	10471180	2503.55	2	1296	4493	4836
LAA566	331	10989815	8991744	1378.16	11	36	2657	2481
LAA567	349	14815262	12043746	2696.57	28	460	2324	3097
LAA568	241	16194462	13419133	3344.33	15	2030	2912	5144
LAA569	278	18862249	15130424	3885.01	43	50	3200	3255
LAA570	281	11530337	9705344	7947.1	17	6978	2886	2657
LAA571	193	18063290	14755693	16619.3	6	10613	9910	10288
LAA572	272	7284080	5981081	449.141	7	25	1365	1209
LAA573	313	7951464	6465568	1599.5	15	90	1701	1709
LAA574	374	8471477	6996519	2707.79	19	1060	1222	1271
LAA575	225	9387758	7769744	14857.2	44	19	4030	4145
LAA576	111	10240207	8521460	636.186	123	24	4308	4573
LAA577	100	9368240	7775267	587.707	5	138	4054	3945
LAA578	97	12906840	10563894	8707.74	1	7142	4590	4751
LAA579	22	17022093	14272359	801.511	0	8	17153	16338
LAA580	199	12061265	9877595	781.951	0	0	9629	8535
LAA581	220	17005819	13638935	13155.1	2	13	4808	5346
LAA582	170	15707010	12937981	1014.21	40	68	5141	8177
LAA583	94	15149811	12732476	1515.69	38	98	11303	10585
LAA584	144	19809975	16184671	1362.72	49	12	5655	5359
LAA585	65	28094171	22912255	2921.8	4	56	19617	18318
LAA586	441	7524292	6122742	343.255	39	31	358	257
LAA587	124	16027946	13434120	5353.56	1	4340	13921	12323
LAA589	126	12533932	10481845	457.832	24	28	9379	7892
LAA590	148	10969781	9043101	429.475	1	0	3156	3112
LAA591	147	9380635	7783355	816.393	54	8	2510	2658
LAA592	102	11823731	9891232	1808.51	5	444	7748	7950
LAA593	229	14486381	12054259	1189.64	16	25	5044	4648
LAA594	65	12114056	10287832	4143.46	19	841	24335	21890
LAA601	97	11842696	9827505	338.921	11	8	5354	5433
LAA602	101	14606813	11880713	5680.86	1	4674	6574	6374
LAA603	186	19138442	16021982	4557.35	3	3300	10629	10162
LAA604	123	11194820	9391788	940.773	10	51	3946	3867
LAA605	55	21058720	17245062	4494.76	0	22	10748	13842
LAA606	352	10028613	8241442	1175.65	7	154	1843	2112
LAA609	232	7993111	6564477	228.276	59	13	1395	1409
LAA611	119	9505137	7727267	6516.14	3	357	2596	3054
LAA612	200	11560946	9614833	618.714	30	17	2246	2306
LAA613	88	19199768	15852514	2604.74	425	310	9244	9540
LAA614	87	12914617	10684759	1427.55	0	4	4913	5345
LAA615	284	9251643	7576634	3031.56	12	442	1279	1363
LAA616	115	20418048	17046543	2288.59	103	68	8086	7706
LAA618	49	17412660	14727606	1387.9	147	1	16419	15450
LAA619	139	10031975	8268023	3614.66	5	2732	2450	2502
LAA620	92	16130880	13432032	600.564	12	6	5942	5785
LAA621	168	12277191	10166443	1272.19	6	124	2767	3175
LAA622	90	17624738	14779923	4613.49	52	48	8658	8128
LAA623	220	10341318	8429629	2600.94	83	1942	1922	2169
LAA624	242	8489321	7066984	773.145	10	19	909	1415
LAA625	122	11507996	9711858	1267.73	10	70	4303	4494
LAA626	107	11916372	9541127	1418.5	17	3	3833	4098
LAA627	231	11556763	9469293	1087.18	19	70	1649	1729
LAA628	213	15210512	12530033	3730.35	18	1966	2664	2796
LAA629	107	10240145	8625949	1123.5	12	11	4280	4128
LAA630	94	14748883	12292340	1476.94	17	22	5746	5670
LAA631	248	8019571	6558564	1492.78	34	218	967	988
LAA632	270	10439150	8394227	13284.7	162	316	1282	1192
LAA633	245	9758268	7920591	8953.37	96	267	1089	1131
LAA634	141	11046868	8922318	92127.5	106	86	3386	3350
LAA635	137	12894004	10676220	2238.5	1	9	4210	4250
LAA636	200	10026335	8091515	1452.69	6	5	1917	2116
LAA637	153	12828578	10720890	11629.9	34	2266	5262	5345
LAA638	50	15031529	12728301	215.017	56	6	14127	13546
LAA639	149	8693693	7080013	417.002	6	3	1892	1734
LAA640	57	18238920	15010210	3631.89	87	106	10713	10697
LAA641	259	8868772	7259759	662.07	6	0	1386	1325
LAA642	89	15785909	13431181	1526.58	778	0	8061	7988
LAA643	182	6979155	5708526	4788.4	2	0	1367	1199
LAA644	191	10159885	8569643	721.319	12	63	2178	2276
LAA645	84	17727042	14898883	20280.8	14	45	10001	8957
LAA646	360	8455089	6973958	4429.49	1018	2310	912	944
LAA647	104	18374138	15226227	2506.28	15	121	8216	9865
LAA648	116	10019277	8125508	5765.59	13	27	3090	3129
LAA649	110	17799520	14852086	3502.43	63	78	11956	11763
LAA650	185	13160401	11014135	1574.65	35	19	3362	3364
LAA651	153	11680853	9678774	383.39	22	18	4589	4600
LAA652	123	12297133	10160564	790.085	5	21	3775	3636
LAA653	105	16925182	14147047	10512.1	4	15	7759	6714
LAA654	133	8507741	6966532	6847.94	12	29	2173	2031
LAA655	107	12658687	10573203	2262.55	63	790	4440	4356
LAA656	113	15721137	13035746	696.456	4	346	6622	6185
LAA657	62	22807160	18868072	19972.2	378	0	15918	14050
LAA658	144	13611869	11349052	12951.8	67	199	4017	3875
LAA659	147	9109246	7446667	1216.06	42	5	2810	2818
LAA660	69	12801846	10612362	2567.64	0	17	5076	5896
LAA661	72	17907244	15127693	1486.85	5	26	12866	11927
LAA662	212	13387883	10729036	3730.45	14	2974	2113	2357
LAA663	267	8704165	7172318	1240.81	15	770	1462	1468
LAA664	232	8778429	7225445	1252.28	35	745	2129	2121
LAA665	318	7408346	6140200	585.864	3	375	840	794
LAA666	316	10261884	8368741	132.385	27	0	1621	1451
LAA667	208	12031450	9774116	4107.4	1	3353	1783	2038
LAA668	97	16407244	13833511	542.301	9	7	6676	6277
LAA669	163	17489917	14592579	1769.92	31	535	4990	5238
LAA670	215	10168711	8373005	406.17	15	10	1977	2019
LAA671	108	16073446	13392557	1218.12	78	22	7757	7498
LAA672	251	8873879	7441166	421.381	23	207	2257	2406
LAA673	98	13109238	10878264	421.508	17	1	4309	4725
LAA674	167	10467199	8684761	5590.47	2	47	2671	3113
LAA676	228	4635246	3721249	1157.65	2	5	854	757
LAA677	318	11723944	9691177	1780.41	42	1387	1418	1582
LAA678	57	20072829	16858726	2512.22	0	20	19486	17757
LAA679	86	12558078	10453534	6450.25	12	5455	7855	7839
LAA680	116	9042667	7578258	201.714	5	30	4357	4222
LAA681	77	14780324	12451627	893.115	1	16	9792	9443
LAA682	196	10587778	8786624	5049.05	12	3905	2322	2266
LAA683	80	14974019	12443152	2368.39	7	139	9709	11494
LAA684	72	11713561	9764854	552.429	1	11	5517	5219
LAA685	70	13077279	10864557	805.933	0	97	7320	6878
LAA686	156	15781968	13246305	289.192	6	83	3860	3923
LAA687	141	10217126	8559160	461.676	37	120	2743	2852
LAA689	85	17668858	14831214	2016.23	117	251	10093	9032
LAA690	112	3966273	3295036	1259.52	5	999	1193	1140
LAA691	57	15791981	13361763	522.425	6	22	13855	13067
LAA692	130	14074058	11667454	1239.98	74	66	6634	6060
LAA693	127	15386694	12866704	968.449	104	5	10666	9214
LAA101	98	15741248	13250923	2774.71	10	34	4043	4934
LAA109	103	8760927	7449456	2693.9	56	153	8386	8041
LAA117	54	24868312	20775434	4350.56	10	17	23922	15720
LAA125	77	22919143	19356368	3092.51	29	54	13532	12411
LAA102	92	21901189	18536622	2685.46	37	60	7649	7999
LAA202	135	3648391	3110929	2771.75	0	2485	1232	1199
LAA274	244	11387925	9269034	7319.01	2	389	559	625
LAA282	94	18409094	15407873	29657.2	0	15	5009	6423
LAA290	69	17127857	14412817	1446.64	0	3	10349	9824
LAA110	111	30990243	26205247	3493.09	30	11	19011	20237
LAA210	186	9230161	7746922	4132.61	39	3056	2346	2359
LAA118	89	40614056	33812881	5146.22	77	16	30943	20072
LAA218	256	5223429	4340934	222.177	13	15	1164	1142
LAA126	287	23967646	20443938	9621.8	5	276	5771	5099
LAA226	88	14425973	11829077	1912.72	8	71	4916	5729
LAA234	201	39309780	32124886	7571.6	29	240	5046	6673
LAA242	144	20430319	17177052	2235.03	22	8	3931	4949
LAA250	114	22264343	18772323	607.843	19	8	4860	4725
LAA258	134	13886158	11880582	1064.05	0	738	6758	5598
LAA266	85	17643209	14731852	2942.54	3	5	5496	5657
LAA103	45	26505961	22331816	2934.52	2	9	25176	21043
LAA203	102	19280048	16265103	1697.59	26	59	5703	6860
LAA275	175	22608915	18875598	1099.77	28	71	3825	3867
LAA283	161	22432117	19172035	4164.87	9	419	4504	5470
LAA291	187	5821917	4773572	1077.37	8	169	570	735
LAA111	94	23974901	19970349	2206.18	9	72	21656	21456
LAA211	137	10026395	8547976	900.466	28	11	1457	2496
LAA119	52	19526461	16460304	5181.33	709	15	14497	11145
LAA219	76	22480474	18897711	5166.98	16	531	20040	22837
LAA127	193	7378063	6156053	140.949	1	3	1095	1140
LAA227	294	35295379	29405040	5926.8	6	347	7377	7555
LAA235	136	9685221	8106221	1092.32	46	1	2256	2670
LAA243	167	16790005	13945007	1413.53	1	5	1578	1971
LAA251	213	28357474	24140833	18774.4	2	16218	3084	3500
LAA259	134	27730446	23425657	1262.73	7	93	10439	9356
LAA267	303	3922633	3279624	368.034	7	82	276	298
LAA104	134	16869475	14262857	1559.08	59	42	9410	10309
LAA204	114	10242037	8625369	2707.04	0	41	2813	3208
LAA276	62	20229665	16808577	3007.72	37	28	8871	8340
LAA284	131	15066034	12765802	909.548	19	0	2428	2556
LAA292	122	6049684	5048446	369.455	0	3	559	741
LAA112	112	10249649	8468550	769.295	4	21	5615	5438
LAA212	216	6052803	5039282	1490.7	6	140	811	1019
LAA220	41	15353169	12685635	3758.32	4	9	10852	11975
LAA128	106	23643908	19921166	1372.04	3	201	15027	13012
LAA228	174	7391205	6234011	809.374	37	98	1705	1612
LAA236	107	12921038	11111270	2462.2	17	64	5380	5893
LAA244	266	7415407	6251047	1329.2	2	888	692	805
LAA252	98	10710739	8634958	14387.7	0	7	1658	1837
LAA260	140	7382890	6220379	210.135	13	1	1613	1531
LAA268	184	9880188	8390041	370.256	35	1	909	954
LAA105	134	16534393	13904636	4265.46	11	2829	6398	6301
LAA277	78	20039914	17044098	742.454	8	29	6955	6536
LAA285	86	12372162	10507523	628.095	0	1	2315	2303
LAA293	68	23480651	19587214	5187.23	78	18	7672	11451
LAA113	105	14534111	12377183	1511.48	5	8	5157	4921
LAA213	181	8526585	7095704	2544.97	67	575	1579	1858
LAA121	165	14739909	12295812	1504.66	72	21	4873	4263
LAA221	38	12229940	10149211	4281.74	11	18	8686	10678
LAA129	167	17812149	14581519	8886.75	22	19	4956	4193
LAA229	76	12153578	10349054	1273.04	0	19	4598	5421
LAA237	107	1657357	1418113	274.378	1	7	730	801
LAA245	160	27270045	22264345	2958.06	0	1192	4898	7562
LAA253	113	18063203	15312538	2251.47	43	35	4484	5728
LAA261	185	17492720	14658657	672.767	20	100	2004	2239
LAA269	190	9544569	7864842	2034.59	49	717	2314	2353
LAA106	67	28090039	23979840	1395.61	22	6	40984	31428
LAA206	66	16139541	13379873	8774.65	0	44	5291	4774
LAA278	126	40223614	34210100	3614.17	801	15	13927	14095
LAA286	216	18099065	15352854	6977.17	57	693	3749	3883
LAA294	43	9141390	7796009	1844.76	3	6	6604	5961
LAA114	180	24511306	20891880	1610.29	1	108	10229	9116
LAA214	251	23378602	19495479	13555.6	35	11140	2817	3120
LAA122	181	22105086	18656634	1973.31	63	406	8743	7085
LAA222	84	9136327	7720207	578.92	0	1	2872	4177
LAA230	199	36538365	30840136	6557.93	65	4339	5996	6840
LAA238	194	25207618	21020342	2984.39	4	1215	6706	8308
LAA246	109	8180272	6974730	869.174	5	76	2290	2288
LAA254	59	23948773	20213456	6988.82	10	81	8896	9656
LAA262	100	20585253	16915691	1836.21	29	102	7787	9333
LAA270	120	23056351	19360134	2152.12	216	72	5661	6158
LAA107	121	26860795	22667193	9604.11	71	254	12496	12545
LAA207	99	14885978	12553353	1553.98	18	19	4309	3991
LAA279	67	24057648	19980674	2018.87	89	265	10318	9711
LAA287	97	12399126	10511581	686.247	0	14	4096	3926
LAA115	73	26360119	22273165	1027.62	62	13	16047	14029
LAA215	301	22476552	18719763	2393.54	9	13	1288	1585
LAA123	73	38547671	32118710	2810.26	16	101	43699	33846
LAA223	50	11943389	9953047	7554.42	5	36	3338	4371
LAA231	166	43185110	36392596	28442.8	642	34	13026	14249
LAA239	53	15369962	12830246	1502.98	1	71	8516	9828
LAA247	70	18875077	15713905	3385.48	55	13	6437	7445
LAA255	72	15147651	12870863	1582.62	15	104	4965	5170
LAA263	114	13948515	11814329	1767.43	10	857	3983	3979
LAA271	89	20888068	17588980	1798.21	21	10	5771	7144
LAA108	64	19854219	16900268	3208.56	21	29	6880	10579
LAA208	70	14099988	11764060	5008.03	3	4	9196	8720
LAA280	224	6415901	5324700	3419.02	14	2876	1106	1096
LAA116	110	15399993	13179073	3630.3	43	2646	7093	6266
LAA216	108	11678679	9868560	3774.13	9	90	3924	6356
LAA124	104	13168097	11028517	2183	11	4	6534	6206
LAA224	97	19428768	16243464	985.946	0	41	9931	10316
LAA232	88	11552905	9862276	957.02	2	145	5181	6354
LAA240	84	18973143	15641981	3225.06	13	116	7148	9104
LAA248	92	9687919	8253077	902.685	279	47	3506	3671
LAA256	78	17195409	13987591	14568.1	6	136	7540	10353
LAA264	112	12920150	10889500	11831.7	64	8534	2918	3201
LAA272	78	9218161	7671366	1224.34	7	16	1511	1705
LAA201	164	12189962	10215097	2687.74	4	92	2607	2274
LAA273	132	10653067	8761423	5327.64	23	1195	1363	1913
LAA281	226	8079795	6786423	272.942	21	12	1020	1005
LAA289	112	7030262	5740423	6531.95	6	0	1180	1267
LAA209	99	20345324	17053958	600.911	63	20	10712	9423
LAA217	183	7500103	6323156	3628.71	18	2994	1178	1146
LAA225	35	12068991	10128020	3180.81	0	4	13573	13675
LAA233	95	9449463	8000137	366.612	26	10	4243	3991
LAA241	295	6977275	5882190	458.479	81	8	663	950
LAA249	106	12485358	10498446	4484.58	23	5	3060	3121
LAA257	194	8913541	7482611	1567.64	18	34	1863	1900
LAA265	43	14930329	12375243	1057.05	18	2	16633	13736

### Sheet: IndividualCowMilkSamples
Sample_ID	Host_Cell_Count_per_ml_(SCC)	qPCR_CT_Staphylococcus_aureus	Total_reads	Bos_taurus_reads	Staphylococcus_aureus_reads
BBF8524	352	Undetermined	20155918	16600579	90
BBF8370	11	Undetermined	12263808	10651634	7
BBF8547	12	Undetermined	15124893	12992388	10
BBF8523	931	Undetermined	56229063	50323861	3
BBF8433	135	Undetermined	52214145	45977498	2
BBF8521	26	Undetermined	14766472	8033663	3
BBF8532	101	Undetermined	15912741	13932366	0
BBF8462	25	Undetermined	73429033	64049999	23
BBF8415	105	Undetermined	40486771	33413734	14
BBF8429	55	Undetermined	10494507	9079805	6
BBF8508	6	Undetermined	10216005	8537105	10
BBF8653	53	Undetermined	39397028	24890070	2
BBF8495	11	Undetermined	12837952	11249297	4
BBF8448	593	Undetermined	18272702	16094719	2
BBF8423	23	Undetermined	15806949	13710823	1
BBF8609	35	Undetermined	15732496	11869901	8
BBF8401	216	Undetermined	13339909	11650266	1
BBF8540	34	Undetermined	26101974	22856205	14
BBF8634	179	Undetermined	16394158	14297191	0
BBF8622	6	Undetermined	19610585	16249617	4
BBF8624	49	Undetermined	16633724	14693952	3
BBF8374	26	Undetermined	15829560	4249026	9
BBF8625	1964	Undetermined	16935981	15161409	1
BBF8484	146	Undetermined	120783555	105825542	16
BBF8379	1	Undetermined	14441200	11963797	9
BBF8655	34	Undetermined	12968860	10938826	25
BBF8456	2288	Undetermined	44386076	39567960	1
BBF8494	85	Undetermined	38359174	33656999	0
BBF8579	23	Undetermined	14079888	12153377	13
BBF8643	29	Undetermined	14998771	8321111	0
BBF8659	124	Undetermined	15780604	13391225	1
BBF8637	17	Undetermined	12996225	1759075	2
BBF8570	49	Undetermined	18310634	16185649	1
BBF8585	428	Undetermined	13902339	12402697	0
BBF8644	36	Undetermined	14710392	12635316	3
BBF8432	29	Undetermined	14081032	12185667	5
BBF8469	15	Undetermined	5547167	4732475	1
BBF8583	29	Undetermined	16879862	14670484	4
BBF8611	132	Undetermined	22386616	13194301	3
BBF8618	122	Undetermined	17839674	15897381	2
BBF8375	124	Undetermined	17116599	14918329	6
BBF8377	450	Undetermined	49557108	43127943	2
BBF8592	47	Undetermined	18759913	16465475	3
BBF8388	189	Undetermined	18289689	15970849	4
BBF8542	36	Undetermined	20183145	17797764	5
BBF8483	147	Undetermined	46242250	41247351	0
BBF8657	38	Undetermined	6348815	5455121	7
BBF8656	155	Undetermined	20141210	17679669	6
BBF8636	18	Undetermined	11978450	10223518	2
BBF8572	36	Undetermined	11050941	9350860	13
BBF8391	71	Undetermined	12131589	10500326	0
BBF8479	146	Undetermined	20032334	16650643	0
BBF8616	54	Undetermined	15140931	13063530	2
BBF8597	124	Undetermined	20461657	18234587	1
BBF8478	58	Undetermined	19234213	16929190	0
BBF8413	76	Undetermined	12590576	10861898	0
BBF8445	56	Undetermined	17479200	15283445	3
BBF8598	121	Undetermined	16850499	15002182	1
BBF8600	47	Undetermined	17695234	15213751	73
BBF8366	33	Undetermined	19019977	16634127	44
BBF8392	59	Undetermined	13329276	11606894	3
BBF8381	53	Undetermined	47057353	40301822	46
BBF8641	30	Undetermined	9195525	7208776	1
BBF8571	70	Undetermined	16487687	14573355	0
BBF8461	30	Undetermined	11635714	10097514	16
BBF8435	183	Undetermined	11536612	10131411	5
BBF8564	64	Undetermined	16718119	14595972	3
BBF8555	30	Undetermined	19880024	4986156	3
BBF8631	94	Undetermined	19015314	17039080	7
BBF8455	55	Undetermined	28781448	25190976	27
BBF8646	191	Undetermined	13084619	11211041	0
BBF8431	39	Undetermined	14143920	12440477	2
BBF8504	19	Undetermined	13011583	10753544	5
BBF8556	102	Undetermined	18750966	16666596	8
BBF8444	242	Undetermined	17170469	15117115	1
BBF8488	54	Undetermined	16706182	11620114	2
BBF8438	102	Undetermined	18494403	15204612	2
BBF8537	34	Undetermined	15288473	13314326	7
BBF8364	23	Undetermined	18803989	16340476	2
BBF8393	16	Undetermined	16775360	14032845	6
BBF8416	45	Undetermined	14670679	12777223	0
BBF8424	96	Undetermined	37003901	32513808	39
BBF8527	97	Undetermined	22732411	19907972	0
BBF8545	103	Undetermined	16578199	14365880	2
BBF8640	26	Undetermined	9663751	8315004	2
BBF8468	81	Undetermined	13998611	12292235	7
BBF8502	90	Undetermined	19158191	15153155	21
BBF8574	419	Undetermined	15300986	13707488	4
BBF8647	11	Undetermined	15117127	12374321	302
BBF8496	76	Undetermined	15880460	13967934	0
BBF8557	130	Undetermined	18463152	16303308	3
BBF8576	91	Undetermined	18676285	16644397	5
BBF8612	207	Undetermined	20257298	16323748	47
BBF8412	59	Undetermined	16785816	14624118	0
BBF8485	38	Undetermined	37494901	32776118	1
BBF8538	138	Undetermined	14899100	13288734	0
BBF8554	41	Undetermined	16052929	9607888	4
BBF8491	31	Undetermined	14635980	10750552	12
BBF8414	36	Undetermined	15298779	13307754	1
BBF8500	10	Undetermined	18583450	5533707	1
BBF8603	6	Undetermined	18973211	15971310	121
BBF8506	35	Undetermined	28232541	25155354	7
BBF8601	25	Undetermined	13312093	11624037	38
BBF8577	36	Undetermined	16257503	14304251	3
BBF8567	120	Undetermined	16289500	13893453	6
BBF8409	532	Undetermined	72864711	62035066	8
BBF8466	97	Undetermined	59821175	52940799	47
BBF8426	50	Undetermined	17119004	14880221	49
BBF8562	423	Undetermined	14428796	12910198	1
BBF8463	13	Undetermined	11603204	10166895	4
BBF8642	30	Undetermined	18768332	16158455	7
BBF8651	131	Undetermined	16751772	14733164	2
BBF8581	12	Undetermined	14824341	12992288	3
BBF8582	45	Undetermined	27794906	24664368	0
BBF8561	162	Undetermined	18602795	16597511	1
BBF8398	22	Undetermined	12938418	11180149	3
BBF8512	434	Undetermined	19744403	16910050	3
BBF8648	164	Undetermined	16965941	14835248	0
BBF8441	97	Undetermined	18489030	14869200	14
BBF8515	21	Undetermined	14525771	12648442	5
BBF8593	13	Undetermined	13404063	11626014	42
BBF8367	26	Undetermined	15960007	13865830	16
BBF8387	19	Undetermined	15295477	13103331	5
BBF8536	30	Undetermined	20387127	6471144	5
BBF8396	91	Undetermined	17232228	15058852	12
BBF8587	24	Undetermined	14463871	12654755	2
BBF8362	12	Undetermined	15714771	13095345	77
BBF8639	67	Undetermined	8968925	5634496	1
BBF8399	19	Undetermined	11700130	9954759	4
BBF8509	19	Undetermined	12940485	11219681	12
BBF8477	101	Undetermined	27988792	24936540	31
BBF8518	116	Undetermined	13856837	12337483	20
BBF8493	50	Undetermined	17070404	15092394	4
BBF8602	8	Undetermined	8951327	7299166	22
BBF8620	173	Undetermined	15932153	14086169	6
BBF8490	6	Undetermined	12799251	3141863	5
BBF8516	37	Undetermined	14060343	12515415	2
BBF8507	12	Undetermined	10468565	9164952	7
BBF8573	88	Undetermined	18395200	16251078	4
BBF8372	24	Undetermined	16907277	10401081	9
BBF8380	102	Undetermined	14885962	12986778	0
BBF8568	24	Undetermined	17001971	14858983	4
BBF8457	42	Undetermined	44785870	39117623	18
BBF8403	55	Undetermined	13194059	10279522	3
BBF8558	152	Undetermined	19451136	16101099	7
BBF8406	55	Undetermined	18110823	15647323	4
BBF8544	487	Undetermined	19043397	17005469	1
BBF8543	122	Undetermined	15687105	13921105	2
BBF8404	43	Undetermined	21460922	18585489	0
BBF8575	52	Undetermined	15139236	13417469	2
BBF8480	108	Undetermined	25587048	22903223	101
BBF8629	10	Undetermined	14415411	12555894	29
BBF8453	30	Undetermined	49382393	43210568	5
BBF8628	57	Undetermined	17420324	15445999	5
BBF8522	520	Undetermined	17854150	15917495	2
BBF8645	63	Undetermined	15227092	13128529	0
BBF8535	103	Undetermined	15134301	13321868	28
BBF8623	40	Undetermined	18749044	16378138	174
BBF8529	35	Undetermined	25569037	819007	34
BBF8434	53	Undetermined	20473255	17969924	0
BBF8526	31	Undetermined	12927314	11336787	1
BBF8553	24	Undetermined	6478246	3213595	5
BBF8610	7	Undetermined	18748822	16094678	16
BBF8411	23	Undetermined	15178885	13099142	57
BBF8534	36	Undetermined	59599293	52228363	83
BBF8607	18	Undetermined	17732121	15158142	18
BBF8658	36	Undetermined	13631283	11872937	92
BBF8446	101	Undetermined	55619516	48558670	13
BBF8513	29	Undetermined	27734727	24131804	5
BBF8510	3	Undetermined	15495078	11633205	11
BBF8458	10	Undetermined	11923451	10166522	7
BBF8450	56	Undetermined	11606617	10103267	9
BBF8613	23	Undetermined	15675544	6230637	7
BBF8440	18	Undetermined	15325571	12959248	1
BBF8621	16	Undetermined	14121319	11856684	115
BBF8422	104	Undetermined	41897788	36360460	10
BBF8614	39	Undetermined	23247437	20713044	10
BBF8546	10	Undetermined	17631499	15111157	46
BBF8533	73	Undetermined	16078007	14203768	0
BBF8417	60	Undetermined	11571271	9987733	24
BBF8578	60	Undetermined	16341031	14432780	3
BBF8408	50	Undetermined	33401734	29036895	226
BBF8425	7	Undetermined	16343792	13972891	35
BBF8517	204	Undetermined	36086484	32079881	3
BBF8594	12	Undetermined	13475865	11121317	3
BBF8405	62	Undetermined	13022325	11296503	0
BBF8531	287	Undetermined	18042165	16067209	59
BBF8565	75	Undetermined	13859132	12305473	4
BBF8501	19	Undetermined	11381008	9951774	9
BBF8419	6	Undetermined	12401006	10649653	2
BBF8421	61	Undetermined	16823381	14636627	1
BBF8606	30	Undetermined	14246979	12314262	7
BBF8548	18	Undetermined	13387624	11739840	1
BBF8376	23	Undetermined	13652126	11423426	29
BBF8470	10	Undetermined	9764869	8085678	11
BBF8389	83	Undetermined	12013862	10433800	0
BBF8541	57	Undetermined	23236407	20143328	178
BBF8519	12	Undetermined	9980770	6926571	39
BBF8619	227	Undetermined	18370755	16472599	2
BBF8514	10	Undetermined	12277003	10574475	44
BBF8511	34	Undetermined	14451170	12495883	30
BBF8394	30	Undetermined	13937151	11786567	3
BBF8627	30	Undetermined	16709111	14575485	50
BBF8451	25	Undetermined	11370185	9794790	47
BBF8400	13	Undetermined	15979349	13717598	19
BBF8497	8	Undetermined	11762325	9856603	11
BBF8436	12	Undetermined	15222036	12863103	4
BBF8591	51	Undetermined	14005508	12295429	5
BBF8476	52	Undetermined	33087815	16457002	10
BBF8420	21	Undetermined	14131021	12296680	87
BBF8443	18	Undetermined	12767685	10937646	5
BBF8549	46	Undetermined	17537691	10862211	2
BBF8439	24	Undetermined	13559086	11643165	3
BBF8563	22	Undetermined	16599636	14199071	4
BBF8569	42	Undetermined	16307083	14368755	2
BBF8390	7	Undetermined	12159848	10071291	15
BBF8467	14	Undetermined	18781855	15802216	39
BBF8560	23	Undetermined	17483940	14865177	5
BBF8638	54	Undetermined	19190846	16527976	1
BBF8452	192	Undetermined	38847759	34470206	1
BBF8368	20	Undetermined	14327214	12422500	10
BBF8633	25	Undetermined	15655856	13689839	0
BBF8652	15	Undetermined	10096884	7182638	9
BBF8617	27	Undetermined	7133606	6257185	14
BBF8580	36	Undetermined	19520075	16676604	4
BBF8489	7	Undetermined	16764164	14504667	6
BBF8386	76	Undetermined	20996505	18124305	20
BBF8551	13	Undetermined	15187643	3288931	5
BBF8498	39	Undetermined	15919206	12487637	8
BBF8418	30	Undetermined	8842993	7692986	2
BBF8454	21	Undetermined	16295565	14276124	126
BBF8649	64	Undetermined	10066783	8606411	3
BBF8654	17	Undetermined	15453928	13176783	28
BBF8584	19	Undetermined	15378848	13130214	3
BBF8460	29	Undetermined	17579882	15492852	2
BBF8559	20	Undetermined	17021890	15104201	1
BBF8595	33	Undetermined	22393832	19605078	5
BBF8635	31	Undetermined	13989788	12160817	2
BBF8472	40	Undetermined	22469595	856281	0
BBF8384	11	Undetermined	16335471	13253360	23
BBF8599	42	Undetermined	18539253	16327527	6
BBF8378	23	Undetermined	13353591	11288030	3
BBF8539	18	Undetermined	15091491	13061820	5
BBF8550	35	Undetermined	15161829	13342511	4
BBF8481	26	Undetermined	18100176	15992596	2
BBF8552	10	Undetermined	17465718	15316934	37
BBF8590	11	Undetermined	11797957	10173422	59
BBF8402	13	Undetermined	16936694	13848600	2
BBF8589	25	Undetermined	16112440	14148185	25
BBF8474	44	Undetermined	30935203	26728754	26
BBF8626	53	Undetermined	18488387	16340744	4
BBF8382	15	Undetermined	13381955	11607799	2
BBF8630	34	Undetermined	18548656	688904	0
BBF8410	53	Undetermined	14586349	12577067	78
BBF8427	54	Undetermined	15054718	13097452	1
BBF8447	74	Undetermined	42584175	36916030	4
BBF8604	14	Undetermined	15159649	13166103	39
BBF8471	16	Undetermined	10492396	9053694	5
BBF8487	18	Undetermined	15657356	13554923	27
BBG1197	10	Undetermined	18915064	16297649	92
BBG1456	1280	Undetermined	16869902	14787133	2
BBG1306	187	Undetermined	15419672	13422015	2
BBG1276	16	Undetermined	20184621	16887501	16
BBG1366	225	Undetermined	19709415	17074565	3
BBG1235	16	Undetermined	16561024	14081936	2
BBG1272	88	Undetermined	21473077	18402800	1
BBG1390	30	Undetermined	12463415	10644483	8
BBG1472	2	Undetermined	5752387	4769659	1
BBG1223	56	Undetermined	17678392	15366510	0
BBG1210	6	Undetermined	17729369	15094317	66
BBG1309	787	Undetermined	14918609	12771068	8
BBG1185	5	Undetermined	18448502	15662619	2
BBG1335	16	Undetermined	2214807	1866946	0
BBG1426	356	Undetermined	14424661	12422206	0
BBG1193	6	Undetermined	20484239	16772154	14
BBG1379	424	Undetermined	18930748	16398088	0
BBG1188	28	Undetermined	19566977	16779786	4
BBG1400	272	Undetermined	15253633	13132554	1
BBG1189	1	Undetermined	7099841	5469221	58
BBG1222	282	Undetermined	20040735	17489840	1
BBG1429	3041	Undetermined	13820008	12025261	0
BBG1259	8	Undetermined	4988420	3908657	2
BBG1347	19	Undetermined	15093509	12732684	12
BBG1194	4	Undetermined	26418782	20152095	5
BBG1195	25	Undetermined	23355342	19815160	7
BBG1290	348	Undetermined	16711383	14145367	5
BBG1467	55	Undetermined	12613265	10871608	6
BBG1403	557	Undetermined	16296738	14035891	0
BBG1462	4	Undetermined	2812876	2063798	2
BBG1430	8	Undetermined	14343325	11983260	6
BBG1256	141	Undetermined	16243509	14108608	2
BBG1278	18	Undetermined	7160831	5791819	0
BBG1361	146	Undetermined	12946997	11247206	1
BBG1221	88	Undetermined	19406983	16755522	2
BBG1205	138	Undetermined	23064531	19669452	3
BBG1212	97	Undetermined	16655033	14474852	2
BBG1373	180	Undetermined	17853880	15553506	0
BBG1407	107	Undetermined	9674923	7759626	3
BBG1380	27	Undetermined	16026866	13720386	2
BBG1425	170	Undetermined	12895545	11062888	1
BBG1228	77	Undetermined	17217554	14869777	5
BBG1473	10	Undetermined	498106	157439	2
BBG1466	86	Undetermined	12166982	10035856	3
BBG1204	108	Undetermined	18925007	16377135	1
BBG1334	19	Undetermined	13803561	11815878	1
BBG1449	112	Undetermined	9192705	7809374	0
BBG1386	81	Undetermined	18958930	8726149	1
BBG1300	115	Undetermined	13924826	12000770	2
BBG1463	114	Undetermined	13909120	12030524	0
BBG1226	68	Undetermined	26980994	22907023	6
BBG1238	70	Undetermined	23282651	20101133	16
BBG1393	42	Undetermined	11893666	10217168	2
BBG1460	5	Undetermined	17409521	14762562	20
BBG1459	84	Undetermined	29427989	24192639	4
BBG1253	25	Undetermined	20926635	17958418	24
BBG1320	39	Undetermined	10494250	8893135	2
BBG1201	56	Undetermined	24730908	21356384	5
BBG1224	7	Undetermined	11419269	8097084	7
BBG1307	188	Undetermined	12869303	11062222	0
BBG1428	82	Undetermined	16161708	13747384	2
BBG1298	19	Undetermined	15392666	12682090	6
BBG1250	112	Undetermined	25487646	21986647	1
BBG1450	112	Undetermined	13029059	11244956	3
BBG1420	96	Undetermined	14075828	12065052	0
BBG1423	169	Undetermined	13075331	11271023	0
BBG1333	92	Undetermined	18405105	15254199	2
BBG1216	5	Undetermined	12868425	10348940	6
BBG1263	92	Undetermined	17454221	15037589	75
BBG1405	341	Undetermined	13768831	12030997	1
BBG1389	56	Undetermined	15631736	13495681	1
BBG1312	85	Undetermined	15744551	13464972	1
BBG1359	43	Undetermined	13299140	10949331	3
BBG1261	8	Undetermined	6945803	5732003	7
BBG1434	6	Undetermined	15456693	13189695	4
BBG1331	82	Undetermined	14989596	12888070	1
BBG1349	469	Undetermined	11955598	10438546	4
BBG1207	77	Undetermined	21997606	18804766	4
BBG1340	90	Undetermined	15349246	13135318	1
BBG1266	17	Undetermined	12266725	10336271	11
BBG1360	135	Undetermined	6335890	5356631	1
BBG1206	68	Undetermined	23140287	18908778	24
BBG1351	466	Undetermined	16260414	14053675	0
BBG1419	4	Undetermined	14978610	12121587	55
BBG1318	96	Undetermined	11367283	9693257	2
BBG1285	82	Undetermined	16381920	13926707	3
BBG1248	92	Undetermined	28697806	23151583	4
BBG1286	148	Undetermined	14378116	12359227	147
BBG1385	39	Undetermined	16180987	13767831	0
BBG1384	71	Undetermined	12800829	2804974	0
BBG1260	41	Undetermined	22474442	19415032	3
BBG1448	37	Undetermined	15809564	13475254	2
BBG1346	46	Undetermined	12873374	10938329	1
BBG1353	1105	Undetermined	13547718	11842893	5
BBG1469	30	Undetermined	16355283	12297036	7
BBG1296	10	Undetermined	13198672	11163562	4
BBG1376	1	Undetermined	2067841	1538185	1
BBG1439	45	Undetermined	16769087	14205998	2
BBG1436	190	Undetermined	13312998	11452004	4
BBG1345	13	Undetermined	4559680	3863653	2
BBG1225	104	Undetermined	19597365	16726938	64
BBG1375	71	Undetermined	15287881	13125285	1
BBG1410	341	Undetermined	13432098	10548624	0
BBG1478	136	Undetermined	14033379	11899802	10
BBG1452	48	Undetermined	16141358	13432018	0
BBG1186	50	Undetermined	24254694	20973730	6
BBG1324	22	Undetermined	13818288	11540781	0
BBG1336	5	Undetermined	13098451	10959385	7
BBG1190	138	Undetermined	20330553	17353634	3
BBG1352	10	Undetermined	14737890	11170608	4
BBG1211	37	Undetermined	19564968	16731653	16
BBG1192	122	Undetermined	21230936	18261042	0
BBG1329	14	Undetermined	10949766	9302989	1
BBG1412	2282	Undetermined	12596814	10930048	0
BBG1203	164	Undetermined	22538670	19229655	37
BBG1437	20	Undetermined	18816453	1752651	1
BBG1184	12	Undetermined	8656233	7217912	6
BBG1182	89	Undetermined	23262962	20101414	4
BBG1304	14	Undetermined	15931194	13307226	6
BBG1249	11	Undetermined	21759637	18339790	17
BBG1325	29	Undetermined	18536857	15943155	36
BBG1367	4	Undetermined	2272731	1893607	0
BBG1435	22	Undetermined	21581883	17546166	13
BBG1284	7	Undetermined	2782327	1874270	24
BBG1314	62	Undetermined	14275299	12221419	10
BBG1445	17	Undetermined	14210217	11997206	44
BBG1209	89	Undetermined	20281672	17315500	3
BBG1196	21	Undetermined	23343806	19827423	5
BBG1424	4	Undetermined	21024632	17365298	16
BBG1358	456	Undetermined	14362141	12374929	3
BBG1461	28	Undetermined	19549297	16791004	7
BBG1348	15	Undetermined	13044509	11104825	473
BBG1378	37	Undetermined	2357159	2007050	2
BBG1247	106	Undetermined	16494528	14151586	114
BBG1236	129	Undetermined	19749660	17102593	10
BBG1368	17	Undetermined	7181233	5945121	5
BBG1295	16	Undetermined	14360409	11227545	60
BBG1355	34	Undetermined	14718469	12595206	0
BBG1444	33	Undetermined	16801815	14185428	4
BBG1316	126	Undetermined	13829095	11540989	1
BBG1213	14	Undetermined	22608960	18196243	74
BBG1240	60	Undetermined	20178704	17477289	87
BBG1401	24	Undetermined	945230	730397	1
BBG1421	12	Undetermined	15524840	13016331	5
BBG1267	10	Undetermined	20047240	16455758	119
BBG1433	67	Undetermined	8083693	6850713	5
BBG1441	169	Undetermined	16020161	13715035	4
BBG1251	43	Undetermined	19759135	16879655	5
BBG1377	16	Undetermined	954747	776407	1
BBG1354	1145	Undetermined	16035548	13945529	2
BBG1374	80	Undetermined	9500446	8142300	0
BBG1219	6	Undetermined	2102391	1765559	0
BBG1258	30	Undetermined	19167448	16285474	4
BBG1396	115	Undetermined	18951303	16304661	0
BBG1363	80	Undetermined	11264010	9659168	1
BBG1446	335	Undetermined	15589832	13331246	12
BBG1399	28	Undetermined	13608060	11772950	7
BBG1227	25	Undetermined	20111307	16567657	36
BBG1362	92	Undetermined	16867463	14718197	6
BBG1322	46	Undetermined	15371649	13133161	1
BBG1292	14	Undetermined	1196626	928179	1
BBG1364	9	Undetermined	936288	671523	0
BBG1275	11	Undetermined	16099600	12530338	16
BBG1215	3	Undetermined	7579938	6257899	21
BBG1408	22	Undetermined	1123740	919719	5
BBG1313	10	Undetermined	13053669	10895600	2
BBG1239	11	Undetermined	15319866	12656563	74
BBG1343	61	Undetermined	14530993	12529772	0
BBG1280	8	Undetermined	21209852	16676659	78
BBG1305	42	Undetermined	18797590	15999426	3
BBG1217	5	Undetermined	21501393	18152896	5
BBG1464	7	Undetermined	17968523	14991384	1
BBG1417	133	Undetermined	14925884	12622722	6
BBG1245	27	Undetermined	21958764	18294549	9
BBG1341	11	Undetermined	12286064	10455618	1
BBG1328	27	Undetermined	14334835	12267223	10
BBG1342	69	Undetermined	15184556	13054383	4
BBG1470	9	Undetermined	12817556	10142760	36
BBG1281	97	Undetermined	24168920	20793884	1
BBG1229	79	Undetermined	17806544	15418345	1
BBG1422	83	Undetermined	12065218	10309290	8
BBG1241	21	Undetermined	4335811	3633753	9
BBG1191	684	Undetermined	17635935	15397304	0
BBG1282	143	Undetermined	21427653	18535653	4
BBG1327	52	Undetermined	15931448	13628205	2
BBG1326	53	Undetermined	14166264	12096762	15
BBG1230	11	Undetermined	16896598	14324679	9
BBG1274	118	Undetermined	22477410	19544660	274
BBG1181	7	Undetermined	14905553	12225590	137
BBG1339	1433	Undetermined	15665062	12036070	0
BBG1453	69	Undetermined	12684655	10915913	0
BBG1332	105	Undetermined	14949309	12885611	1
BBG1252	659	Undetermined	20481935	18038504	2
BBG1391	11	Undetermined	7581384	6283231	14
BBG1388	14	Undetermined	13591606	11559967	43
BBG1411	2	Undetermined	20434826	16416547	3
BBG1398	342	Undetermined	13371974	11081001	0
BBG1315	151	Undetermined	14003331	12095742	0
BBG1440	10	Undetermined	15116710	12928824	7
BBG1255	16	Undetermined	12627372	10456162	1110
BBG1451	13	Undetermined	13674163	11378352	4
BBG1208	62	Undetermined	19261709	16396323	10
BBG1427	1	Undetermined	19192200	16030229	7
BBG1199	3	Undetermined	5816744	4439051	27
BBG1268	50	Undetermined	19946807	17175664	15
BBG1394	32	Undetermined	18193307	15483461	43
BBG1273	21	Undetermined	18123421	15152821	10
BBG1243	16	Undetermined	7164305	5518059	3
BBG1438	10	Undetermined	26530138	22091124	21
BBG1397	7	Undetermined	13139808	10349791	1
BBG1294	20	Undetermined	14672990	11692191	9
BBG1279	8	Undetermined	6224602	4737373	13
BBG1244	33	Undetermined	20236617	17363578	13
BBG1338	9	Undetermined	15501696	13135167	11
BBG1404	14	Undetermined	13918636	11690295	65
BBG1323	14	Undetermined	13101405	8548744	18
BBG1311	54	Undetermined	14245968	12096437	1
BBG1291	14	Undetermined	3054963	2497329	1
BBG1302	25	Undetermined	16127124	13064552	9
BBG1418	14	Undetermined	12230769	10518169	1
BBG1317	9	Undetermined	2204115	1742664	0
BBG1447	18	Undetermined	12283271	10493303	9
BBG1289	15	Undetermined	13652864	11444298	3
BBG1254	75	Undetermined	18526416	15948527	9
BBG1220	13	Undetermined	25489126	21169081	3
BBG1200	14	Undetermined	19262192	16398171	4
BBG1414	27	Undetermined	8118160	6547037	17
BBG1415	18	Undetermined	12314630	10326513	17
BBG1471	35	Undetermined	14283354	12069507	2
BBG1232	40	Undetermined	17519934	15180838	10
BBG1257	8	Undetermined	12047104	9503335	13
BBG1330	6	Undetermined	11513809	9507238	17
BBG1321	15	Undetermined	8059154	6707182	1
BBG1237	20	Undetermined	20010742	17024776	9
BBG1369	7	Undetermined	6632127	5605687	17
BBG1431	29	Undetermined	14367327	12125609	70
BBG1297	26	Undetermined	12656843	10547045	2
BBG1468	13	Undetermined	12720636	10627764	8
BBG1432	13	Undetermined	5833803	4944237	7
BBG1406	12	Undetermined	9788536	8082529	51
BBG1357	16	Undetermined	2930925	2468639	0
BBG1299	17	Undetermined	11948803	9813905	6
BBG1454	10	Undetermined	14968481	12487891	3
BBG1416	9	Undetermined	12231644	10367825	1
BBG1371	160	Undetermined	12960871	11103766	0
BBG1370	13	Undetermined	1028586	831663	1
BBG1293	20	Undetermined	13252234	3461879	6
BBG1392	27	Undetermined	1762179	1463752	1
BBG1287	8	Undetermined	11616605	9604261	12
BBG1246	23	Undetermined	15122598	12834613	9
BBG1218	8	Undetermined	1213944	975580	1
BBG1443	18	Undetermined	1488246	1190922	7
BBG1395	423	Undetermined	12905188	11039678	0
BBG1310	20	Undetermined	15845262	13034534	8
BBG1372	14	Undetermined	13690435	11301869	8
BBG1344	29	Undetermined	11774793	10097151	4
BBG1381	17	Undetermined	16553029	14013260	7
BBG1356	24	Undetermined	9068781	7744456	23
BBG1262	54	Undetermined	18255263	15693000	4
BBG1402	35	Undetermined	15665036	13245173	56
BBG1234	49	Undetermined	21306280	18241367	16
BBG1442	69	Undetermined	16459718	14193854	8
BBG1382	18	Undetermined	9427761	7897390	6
BBG1350	15	Undetermined	14049151	11515762	16
BBG1409	60	Undetermined	12193222	10409509	3
BBF8608	8	39.7728	16040798	13932738	372
BBG1383	142	39.4777	14483080	12591180	49
BBF8530	5	39.228	10385092	8944983	27
BBF8371	16	38.996	14931350	12696327	197
BBG1387	62	38.9775	15314530	13133262	53
BBF8596	30	38.9623	22233635	19559508	46
BBF8407	142	38.9569	30636848	2156255	4
BBF8449	227	38.9348	19113375	16689495	5
BBF8397	88	38.8653	12691388	10226592	16
BBF8586	359	38.8384	17227998	15347354	8
BBF8566	77	38.7715	17306847	15330771	58
BBG1319	44	38.5643	18048900	15483528	6
BBG1455	137	38.5483	14021923	12018021	17
BBG1233	8	38.5149	20336362	17388676	37
BBF8383	11	38.5145	14244471	12046251	45
BBG1180	337	38.4991	20335742	17679089	26
BBF8588	603	38.467	15693514	14005532	1
BBG1269	168	38.3699	17834117	15461319	33
BBG1365	121	38.3077	16353987	14003288	52
BBG1288	14	38.307	11386292	9023297	17
BBF8605	14	38.2877	18448269	15491438	102
BBF8363	55	38.253	23037669	20138279	37
BBG1198	28	38.1562	16125999	13969711	71
BBG1214	69	38.1454	21968052	19183351	4
BBF8528	8	38.124	9884896	8477221	289
BBF8482	45	38.044	40583383	35931033	254
BBF8437	25	38.0134	14653381	12582822	385
BBF8492	1005	37.993	20600044	17355260	4
BBG1337	12	37.9846	12811273	8955659	12
BBF8442	1167	37.9806	16924973	14877721	4
BBF8505	167	37.97	11000378	9823994	87
BBF8473	87	37.965	40811691	36096676	53
BBF8464	7	37.928	15569073	12982529	418
BBG1477	122	37.8784	14204621	12178577	110
BBF8365	20	37.848	15911730	13247976	98
BBF8369	260	37.817	17359778	15124691	85
BBF8430	358	37.8164	15203501	13325530	11
BBF8459	84	37.744	18347579	16317808	13
BBF8475	31	37.713	37411049	33018174	72
BBG1465	167	37.6523	17410840	14842019	55
BBG1277	57	37.3945	20498613	17583768	40
BBG1242	67	37.3385	18887698	16284040	141
BBF8525	74	37.204	11163398	9864085	164
BBF8373	25	37.054	13496526	11440766	729
BBF8428	43	36.9683	14645383	12542601	393
BBF8503	548	36.952	15688490	14064008	5
BBG1187	1346	36.8527	20101692	17584454	12
BBG1458	416	36.8505	12731812	11070538	19
BBG1283	247	36.8341	17205347	14838243	36
BBG1231	162	36.8297	18554188	16132625	280
BBF8465	219	36.822	16439832	14536477	36
BBG1271	24	36.6332	19704925	16880079	754
BBF8385	171	36.4294	70335218	61609999	656
BBG1413	216	36.1917	17146629	9778060	146
BBG1265	493	36.1814	17346450	15248068	42
BBF8632	448	36.1276	18711993	16468185	108
BBG1264	404	35.9316	19421498	17041824	301
BBF8615	100	35.731	16543209	14687421	1289
BBG1476	143	35.7073	12159952	10492549	21
BBF8650	258	35.5179	17256396	14796988	309
BBF8499	551	35.44	69557370	61817002	147
BBG1475	365	35.3173	17427174	15120863	55
BBG1303	189	34.9817	15069500	12860035	218
BBF8395	295	34.9574	18600641	7269517	65
BBF8520	148	34.759	35925247	31776426	822
BBG1301	2322	33.6908	15849883	13712721	58
BBG1474	600	33.6422	15863890	13771293	339
BBG1183	519	33.5268	48052657	40600962	451
BBF8486	96	33.214	17068115	15245443	768
BBG1202	6487	28.5286	21630601	18941903	618
BBG1524a	1675	28.521	30381544	26174102	2113
BBF8685	358	28.618	17206267	15330356	43
BBG1490a	404	29.703	18220509	15648234	443
BBG1483	519	30.645	18673441	16261018	195
BBG1522	58	31.089	30661202	25782686	3740
BBF8684	189	33.374	20831217	18135835	4
BBG1486a	2322	33.421	22989001	19970855	24
BBG1523a	958	33.927	18728070	16133454	45
BBF8689	258	34.172	18022068	16040203	17
BBG1494a	416	35.466	18128169	15697922	9
BBF8686	551	27.931	19770999	17413200	23
BBG1491a	6487	25.54	25017364	21345834	1306
BBG1491b	6487	25.54	21696157	18700681	1047
BBG1491c	6487	25.54	33821596	28977943	1659
BBG1532	1718	25.02	18958695	16348783	4617
BBG1528a	2000	24.378	35243096	28224265	7466
BBG1528b	2000	24.378	28546515	23020497	6096
BBG1528c	2000	24.378	37008542	29647945	7960
BBG1521	2000	22.492	16203059	14051160	14979
BBG1531	751	22.084	18614276	16024647	96804
BBG1527a	300	21.396	22146343	17476348	984777
BBG1527b	300	21.396	22503321	17699926	977071
BBG1527c	300	21.396	24663806	19247391	1070343
BBG1530	379	18.968	13405106	10070596	1124640
BBG1529	1295	18.461	14575568	11711896	725199

### Sheet: ZymoCommunitySamples
Sample_ID	Name	Host_Cell_Count_per_ml_(SCC)	Bos_taurus_reads	Cryptococcus_neoformans_reads	Staphylococcus_aureus_reads	Enterococcus_faecalis_reads	Limosilactobacillus_fermentum_reads	Escherichia_coli_reads	Salmonella_enterica_reads	Saccharomyces_cerevisiae_reads	Bacillaceae_(family)_reads	Pseudomonas_aeruginosa_reads	Listeria_monocytogenes_reads
BBG7240	Replicate_1	7000	829732	13	15	195	1060	826	21182	61044	253838	250823	14532103
BBG7241	Replicate_2	14000	431695	20	14	200	803	596	17020	47452	198268	215046	11217898
BBG7242	Replicate_3	11000	464002	15	16	199	1022	783	18765	50777	223037	252062	12954448
Each ZymoBIOMICS Community Standard prep is 75 ul. That 75ul of Zymo prep was added to 325 ul cow milk for each sample.
Zymo says their total prep cell concentration is: ~1.5 x 10^9 cells/ml.
So in the resultant 400ul, the cell concentration of the species from the Zymo Community Standard will be:						281250000	cells/ml

### Sheet: ClassificationPercentages
Species	KrakenTaxonomicIdentification%inSimulation	GenomeLengths MB (doubled if diploid)
Bos taurus	96.76	5589.01
Imtechella halotolerans	97.58	3.113
Allobacillus halotolerans	97.03	2.7
Staphylococcus aureus	62.98	2.719
Streptococcus uberis	90.54	2
Pseudomonas aeruginosa	5.57	6.792
Escherichia coli	7.38	4.765
Salmonella enterica	60.44	4.76
Limosilactobacillus fermentum	81.87	1.905
Lactobacillus fermentum	81.87	1.905
Enterococcus faecalis	89.7	2.845
Listeria monocytogenes	69.63	2.992
Bacillus subtilis	3.7	4.046
Saccharomyces cerevisiae	91.56	25.956
Cryptococcus neoformans	96.58	58.926
Pseudomonas	92.07	6.792
Escherichia	10.23	4.765
Bacillaceae	93.78	4.046
Bacteria (Domain), values assumed	100	5
